# DEsingle for detecting three types of differential expression in single-cell RNA-seq data

**DOI:** 10.1101/173997

**Authors:** Zhun Miao, Ke Deng, Xiaowo Wang, Xuegong Zhang

## Abstract

**Summary:** The excessive amount of zeros in single-cell RNA-seq data include “real” zeros due to the on-off nature of gene transcription in single cells and “dropout” zeros due to technical reasons. Existing differential expression (DE) analysis methods cannot distinguish these two types of zeros. We developed an R package DEsingle which employed Zero-Inflated Negative Binomial model to estimate the proportion of real and dropout zeros and to define and detect 3 types of DE genes in single-cell RNA-seq data with higher accuracy.

**Availability and Implementation:** The R package DEsingle is freely available at https://github.com/miaozhun/DEsingle and is under Bioconductor’s consideration now.

**Supplementary information:** Supplementary data are available at *bioRxiv* online.
