## Supplementary Materials for "DEsingle for detecting three types of differential expression in single-cell RNA-seq data"

### Sheet: Table S1. GO analysis of 3 type
Table S2. GO enrichment analysis of DE genes using DAVID.
Abbreviations
Gene Type	Gene type specific set of genes for which enrichment was assessed.
GO category	Gene ontology category. BP: Biological Process; MF: Molecular Function; CC: Cellular Component
ID	ID of each GO term.
Name	Name of each GO term.
pvalue	P-value from fisher exact test (provided by DAVID).
FDR	Benjamini & Hochberg multiple testing adjusted p-value (control for false discovery rate).
n.analysis	Number of genes of the specific gene type for GO analysis.
n.hit	Number of genes among the specific type of genes that intersect with the GO term.
n.GO	Number of genes in the GO term.
Genes.hit	Names of the genes that intersect with the GO term.
Gene Type	GO category	ID	Name	pvalue	FDR	n.analysis	n.hit	n.GO	Genes.hit
DEs E3-up	CC	GO:0005887	integral component of plasma membrane	3.34306e-05	0.000408576	238	30	1415	LRRC8E, KCNK16, ENPP1, KCNA1, KCNK18, LGR5, ART3, CCR10, TRPV6, HCN4, SLC22A2, GABRQ, HTR5A, MRC1, ICAM1, PTGER3, CMKLR1, ICAM5, TRPA1, NLGN2, GPR137B, NPR3, TMEM150B, TENM4, SLCO1B3, CCR8, FOLH1, CCR3, NTRK2, GPR50
DEs E3-up	CC	GO:0005886	plasma membrane	0.000119502	0.0014598	238	60	4121	LRRC8E, KCNK16, CYP24A1, KCNK18, SYT9, LGR5, GHRHR, SHH, VEPH1, CCR10, ANO3, TRPV6, MCOLN2, HTR5A, SLC22A2, ICAM1, GABRG3, PTGER3, ICAM5, CMKLR1, CACNG7, TRPA1, RIMBP2, RPH3AL, FLNC, CCR8, FOLH1, CCR3, OLFM4, ENPP1, KCNA1, ITGA11, TAC1, GNG11, SORCS3, ITGB7, OPALIN, PLCH1, SYN2, GML, HCN4, GABRQ, GABRP, MRC1, GABRA2, CUBN, IL1RN, NPR3, ABCG8, RGS22, TENM4, SLCO1B3, GNGT1, DIO2, GRIA1, DIO3, RGS6,…
DEs E3-up	BP	GO:0007155	cell adhesion	0.000432953	0.00677878	238	14	459	COL18A1, ICAM1, OLFM4, ICAM5, ITGA11, EDIL3, COL5A1, CTNNA2, LAMB4, CCR8, CCR3, ITGB7, ROBO2, TGFB1I1
DEs E3-up	BP	GO:0030198	extracellular matrix organization	0.00056371	0.00881756	238	9	196	COL18A1, ICAM1, ICAM5, ITGB7, FBN1, ITGA11, VWA1, COL5A2, COL5A1
DEs E3-up	MF	GO:0004890	GABA-A receptor activity	0.000672863	0.00887484	238	4	19	GABRA2, GABRG3, GABRQ, GABRP
DEs E3-up	CC	GO:0005604	basement membrane	0.000793923	0.00966173	238	6	79	MATN2, COL18A1, LAMB4, FBN1, VWA1, COL5A1
DEs E3-up	MF	GO:0005509	calcium ion binding	0.000994732	0.0130944	238	17	717	MATN2, CUBN, NOX5, TNNC2, ENPP1, FBN1, EFCAB12, RPH3AL, SYT9, EDIL3, SHH, EFHC2, UMODL1, FSTL5, PLCH1, SYT16, CDH10
DEs E3-up	CC	GO:0030054	cell junction	0.00343894	0.0412355	238	12	459	GABRA2, GABRG3, GRIA1, RIMBP2, SYN2, KCNA1, MYZAP, LRRC4B, SYT9, NLGN2, GABRQ, GABRP
DEs E3-up	MF	GO:0005230	extracellular ligand-gated ion channel activity	0.00344659	0.0446962	238	4	33	GABRA2, GABRG3, GABRQ, GABRP
DEs E4-up	BP	GO:0010936	negative regulation of macrophage cytokine production	0.00101042	0.0159565	262	3	5	CUEDC2, TGFB3, TGFB1
DEs E4-up	BP	GO:0032967	positive regulation of collagen biosynthetic process	0.00158189	0.0248753	262	4	23	CTGF, TGFB3, TGFB1, F2R
DEa E3-up	MF	GO:0044822	poly(A) RNA binding	6.33724e-16	9.21485e-15	274	53	1129	SRP14, EIF5, EIF5B, IMP3, RBM8A, HNRNPCL1, U2AF1, NUDT16L1, TFB2M, DDX21, DDX39A, CHTOP, SLC25A5, NUSAP1, EIF4A3, LARP4, EIF4A2, MFAP1, TMSB4X, SNRPC, RBM39, KPNA2, NOL12, MRPL43, GRB2, TRA2B, TRA2A, C14ORF166, WBP11, CALR, TFAM, DDX47, DDX3X, FRG1, DHX15, FAM32A, RBM25, DHX8, ALYREF, SAP18, ETF1, DDX5, RBMX, NOSIP, SRSF5, SON, PPIG, NOLC1, SRSF6, TSFM, NOP58, HNRNPH1, ALKBH5
DEa E3-up	CC	GO:0005654	nucleoplasm	1.04052e-11	1.35003e-10	274	75	2784	EIF6, TGOLN2, THRB, ZNF639, SHOC2, RLIM, ZNF350, IMP3, RBM8A, CLP1, U2AF1, PSMD2, CREB3L2, DDX21, MASTL, RBM48, TOP2B, KDM5B, PSMD9, DDX39A, EGR1, CHTOP, POLH, USP1, MLXIPL, NDUFA13, GRHL3, TOX4, EIF4A3, EYA1, HIST2H2BF, MDM2, RBM39, UBB, SNRPC, PIAS1, KPNA2, GRB2, TRA2B, UTP6, TIPIN, WBP11, C14ORF166, BRSK1, DDX47, SET, A1CF, CACYBP, FAM32A, RBM25, DHX8, TBX5, ALYREF, SAP18, DDX5, RBMX, QRICH1, …
DEa E3-up	BP	GO:0000398	mRNA splicing, via spliceosome	2.46306e-09	3.9873e-08	274	18	222	DHX8, DDX39A, TRA2B, ALYREF, TRA2A, DDX5, RBMX, UBL5, EIF4A3, SRSF5, SRSF6, FRG1, RBM8A, CLP1, DHX15, U2AF1, SNRPC, HNRNPH1
DEa E3-up	CC	GO:0016607	nuclear speck	2.42482e-08	3.14609e-07	274	16	201	CHTOP, ALYREF, SAP18, WBP11, EIF4A3, SON, SRSF5, PPIG, DDX3X, SRSF6, RBM8A, U2AF1, PIAS1, RBM39, ALKBH5, RBM25
DEa E3-up	BP	GO:0031124	mRNA 3'-end processing	1.66422e-07	2.6941e-06	274	9	50	DDX39A, EIF4A3, SRSF5, CHTOP, SRSF6, RBM8A, CLP1, ALYREF, U2AF1
DEa E3-up	CC	GO:0005634	nucleus	6.64308e-07	8.61905e-06	274	101	5415	EIF6, SRP14, THRB, EIF5, EIF5B, ZNF639, SHOC2, RLIM, ZNF679, MBP, IMP3, ZNF350, RBM8A, CLP1, GPC6, HNRNPCL2, HNRNPCL1, CREB3L2, PSMD2, H2AFZ, DDX21, MASTL, TOP2B, KDM5B, AKIRIN2, PSMD9, DDX39A, EGR1, STAG3L2, SLC25A5, STAG3L3, USP1, MLXIPL, NUSAP1, CHP1, GRHL3, FOXR1, EYA1, MAD2L1BP, HIST2H2BF, BRDT, MDM2, PIAS1, UBB, RBM39, KPNA2, GRB2, HIST1H2AG, TRA2B, TRA2A, TIPIN, NFKBIA, C14ORF166, WBP11, B…
DEa E3-up	BP	GO:0008380	RNA splicing	1.08753e-06	1.76053e-05	274	13	166	DHX8, SAP18, WBP11, EIF4A3, DDX47, SON, PPIG, RBM8A, DHX15, U2AF1, BRDT, RBM39, RBM25
DEa E3-up	BP	GO:0006369	termination of RNA polymerase II transcription	1.18275e-06	1.91465e-05	274	9	64	DDX39A, EIF4A3, SRSF5, CHTOP, SRSF6, RBM8A, CLP1, ALYREF, U2AF1
DEa E3-up	MF	GO:0004004	ATP-dependent RNA helicase activity	2.02058e-06	2.78407e-05	274	9	65	DDX39A, DHX8, EIF4A3, DDX47, DDX3X, EIF4A2, DHX15, DDX21, DDX5
DEa E3-up	MF	GO:0000166	nucleotide binding	3.49451e-06	4.81488e-05	274	18	348	TRA2B, ADCY5, ALYREF, TRA2A, RBMX, SRSF5, LARP4, A1CF, SRSF6, RBM8A, HNRNPCL2, HNRNPCL1, U2AF1, RBMS3, RBM48, RBM39, HNRNPH1, RBM25
DEa E3-up	BP	GO:0006406	mRNA export from nucleus	4.14753e-06	6.71397e-05	274	10	100	ENY2, DDX39A, EIF4A3, SRSF5, CHTOP, SRSF6, RBM8A, ALYREF, U2AF1, ALKBH5
DEa E3-up	BP	GO:0006405	RNA export from nucleus	4.95844e-06	8.0266e-05	274	8	55	DDX39A, EIF4A3, SRSF5, CHTOP, SRSF6, RBM8A, ALYREF, U2AF1
DEa E3-up	BP	GO:0000381	regulation of alternative mRNA splicing, via spliceosome	6.66591e-06	0.000107905	274	7	38	SRSF6, RBM8A, TRA2B, SAP18, DDX5, RBMX, RBM25
DEa E3-up	BP	GO:0006397	mRNA processing	1.45811e-05	0.000236017	274	12	179	DDX47, SRSF5, SON, A1CF, RBM8A, U2AF1, DHX15, SAP18, BRDT, RBM39, ALKBH5, RBM25
DEa E3-up	CC	GO:0071013	catalytic step 2 spliceosome	1.59999e-05	0.000207572	274	9	92	DHX8, EIF4A3, FRG1, RBM8A, ALYREF, U2AF1, DDX5, HNRNPH1, RBMX
DEa E3-up	BP	GO:0010501	RNA secondary structure unwinding	1.60227e-05	0.000259349	274	7	44	DDX39A, EIF4A3, DDX47, DDX3X, EIF4A2, DDX21, DDX5
DEa E3-up	MF	GO:0003723	RNA binding	3.58115e-05	0.000493324	274	21	547	SRP14, DPPA5, OOEP, C14ORF166, RLIM, ETF1, RBMX, SRSF5, SON, EYA1, DDX3X, A1CF, SRSF6, RBM8A, HNRNPCL2, U2AF1, RBMS3, PIWIL3, RBM48, RBM39, HNRNPH1
DEa E3-up	MF	GO:0030515	snoRNA binding	0.00014363	0.00197722	274	5	21	IMP3, UTP6, NUDT16L1, NOP58, DDX21
DEa E3-up	CC	GO:0005737	cytoplasm	0.000368495	0.00477053	274	88	5222	EIF6, ZAR1, SRP14, EIF5, EIF5B, GPLD1, SHOC2, RLIM, PRKG1, NANS, RBM8A, CLP1, NUDT16L1, RBMS3, PIWIL3, MASTL, TOP2B, PPP1R14C, KDM5B, LRRC7, TBPL1, FTL, PSMD9, DDX39A, EGR1, POLH, LDHAL6A, MLXIPL, NDUFA13, NUSAP1, CHP1, GRHL3, CTNNA3, EIF4A3, EYA1, MAD2L1BP, KSR2, HIST2H2BF, MDM2, HAS2, TMSB4X, UBB, KPNA2, PPP4R4, ABLIM2, CDV3, GRB2, TIPIN, NFKBIA, WBP11, C14ORF166, BRSK1, CALR, PLIN5, SET, DDX3X…
DEa E3-up	CC	GO:0005730	nucleolus	0.00178039	0.0228551	274	22	857	EIF6, CDV3, CHTOP, GRB2, UTP6, TRA2A, NUSAP1, DDX5, DDX47, SRSF5, IMP3, NOLC1, FRG1, DHX15, MDM2, NOP58, DDX21, DNAJB1, PAFAH1B2, TOP2B, FAM32A, NOL12
DEa E3-up	BP	GO:0048025	negative regulation of mRNA splicing, via spliceosome	0.00211328	0.033667	274	4	21	SRSF6, TRA2B, SAP18, RBMX
DEa E3-up	CC	GO:0035145	exon-exon junction complex	0.0022852	0.0292472	274	4	22	EIF4A3, RBM8A, ALYREF, SAP18
DEa E3-up	CC	GO:0015030	Cajal body	0.00336745	0.0428209	274	5	51	NOLC1, FRG1, U2AF1, NOP58, SNRPC
DEa E4-up	BP	GO:0006413	translational initiation	2.06286e-66	3.2164e-65	226	53	137	RPL18, RPL19, RPL14, RPL13, RPLP2, RPS3, RPLP1, RPL12, RPS27A, ABCE1, RPL35A, RPS4X, EIF4G1, RPS18, RPS16, EIF2S2, RPS15, RPS12, MTFMT, UBA52, RPL35, RPL27A, RPS15A, RPL37, RPL38, RPS25, EIF3D, RPL32, RPS29, RPL6, RPL31, RPL34, EIF3E, EIF3K, RPL3, RPL5, PABPC1, RPL10A, RPS21, EIF3M, RPS23, RPS24, RPSA, RPL26, RPS9, RPL27, RPL24, RPS6, RPS8, RPL29, RPL23, EIF4H, RPL37A
DEa E4-up	BP	GO:0006614	SRP-dependent cotranslational protein targeting to membrane	4.05937e-59	6.32935e-58	226	44	94	RPL18, RPL19, RPL14, RPL13, RPL27A, RPL35, RPS15A, RPLP2, RPL37, RPL38, RPS3, RPS25, RPS29, RPL32, RPL31, RPL6, RPL34, RPLP1, RPL3, RPL5, RPL12, RPL10A, RPS21, RPS27A, RPS23, RPS24, RPSA, RPL35A, RPL26, RPL27, RPS9, RPL24, RPS4X, RPS6, RPS8, RPL29, RPS18, RPS16, RPL23, RPS15, RPS12, RPL37A, UBA52, SSR3
DEa E4-up	BP	GO:0000184	nuclear-transcribed mRNA catabolic process, nonsense-mediated decay	3.33539e-57	5.20053e-56	226	46	119	RPL18, RPL19, RPL14, RPL13, RPL27A, RPL35, RPS15A, RPLP2, RPL37, RPL38, RPS3, RPS25, RPS29, RPL32, RPL31, RPL6, EIF3E, RPL34, RPLP1, RPL3, RPL5, RPL12, PABPC1, RPL10A, RPS21, RPS27A, RPS23, RPS24, RPSA, RPL35A, RPL26, RPL27, RPS9, RPL24, RPS4X, RPS6, RPS8, RPL29, EIF4G1, RPS18, RPS16, RPL23, RPS15, RPS12, RPL37A, UBA52
DEa E4-up	BP	GO:0019083	viral transcription	3.73189e-53	5.81874e-52	226	43	112	RPL18, RPL19, RPL14, RPL13, RPL27A, RPL35, RPS15A, RPLP2, RPL37, RPL38, RPS3, RPS25, RPS29, RPL32, RPL31, RPL6, RPL34, RPLP1, RPL3, RPL5, RPL12, RPL10A, RPS21, RPS27A, RPS23, RPS24, RPSA, RPL35A, RPL26, RPL27, RPS9, RPL24, RPS4X, RPS6, RPS8, RPL29, RPS18, RPS16, RPL23, RPS15, RPS12, RPL37A, UBA52
DEa E4-up	CC	GO:0005840	ribosome	5.74423e-49	7.44337e-48	226	45	166	RPL18, MRPS16, RPL19, RPL14, RPL13, RPL27A, RPL35, RPS15A, RPLP2, RPL37, RPL38, RPS3, RPS25, RPS29, RPL32, MRPL14, RPL31, RPL6, RPL34, RPLP1, RPL3, MRPL37, RPL5, RPL10A, RPS21, APEX1, RPS27A, RPS23, RPS24, RPL35A, MRPL4, MRPS25, RPL27, RPS9, RPL24, RPS4X, RPS6, RPS8, RPL29, RPS18, RPS16, RPL23, RPS15, RPL37A, UBA52
DEa E4-up	MF	GO:0003735	structural constituent of ribosome	2.59922e-48	3.46444e-47	226	49	222	RPL18, MRPS16, RPL19, RPL14, RPL13, RPL27A, RPL35, RPS15A, RPLP2, RPL37, RPL38, RPS3, RPS29, RPL32, RPL31, MRPL14, RPL6, RPL34, RPLP1, SLC25A3, RPL3, MRPL37, RPL5, RPL10A, RPL12, RPS21, RPS27A, RPS23, RPS24, RPSA, RPL35A, MRPL4, MRPS25, RPL26, RPL27, RPS9, RPL24, RPS4X, RPS6, RPS8, RPL29, RPS18, RPS16, RPL23, RPS15, RPS12, RPL37A, SLC25A39, UBA52
DEa E4-up	BP	GO:0006412	translation	1.13056e-47	1.76276e-46	226	51	253	RPL18, RPL19, RPL14, RPL13, RPLP2, RPS3, RPLP1, SLC25A3, MRPL37, RPL12, RPS27A, RPL35A, MRPL4, RPS4X, EIF4G1, RPS18, RPS16, RPS15, RPS12, SLC25A39, UBA52, MRPS16, PABPC4, RPL35, RPL27A, RPS15A, RPL37, RPL38, RPS25, RPL32, RPS29, RPL6, MRPL14, RPL31, RPL34, RPL3, RPL5, RPL10A, RPS21, RPS23, RPS24, RPSA, RPL26, RPS9, RPL27, RPL24, RPS6, RPS8, RPL29, RPL23, RPL37A
DEa E4-up	BP	GO:0006364	rRNA processing	1.41985e-45	2.21382e-44	226	47	214	RPL18, RPL19, RPL14, RPL13, RPL27A, RPL35, RPS15A, RPLP2, RPL37, RPL38, RPS3, DDX27, RPS25, RPS29, RPL32, RPL31, RPL6, RPL34, RPLP1, RPL3, RPL5, RPL12, RPL10A, RPS21, RPS27A, RPS23, RPS24, RPSA, RPL35A, RPL26, RPL27, RPS9, RPL24, RPS4X, RPS6, RPS8, RPL29, RPS18, PA2G4, RPS16, RPL23, RPS15, RPS12, RPL37A, NOP56, MPHOSPH6, UBA52
DEa E4-up	MF	GO:0044822	poly(A) RNA binding	1.42313e-40	1.89686e-39	226	78	1129	MRPL40, XRCC5, RPL19, RPL14, RPL13, RBM3, XRCC6, NAA15, SNRPD2, DEK, CCT3, SLIRP, PRDX1, RPS3, DDX27, RPN1, MRPL37, RPL12, RPS27A, GNL3, RPL35A, MRPL4, G3BP2, RPS4X, EIF4G1, RPS18, PA2G4, SEC61B, RPS16, HUWE1, GRN, RPS15, EIF2S2, TXN, RPS12, HMGB1, PABPC4, RPL35, RPL27A, RPS15A, KNOP1, RPS25, EIF3D, RPL32, RPL6, RPL31, MRPL14, EIF3E, RPL3, RPL5, RPL10A, PABPC1, RPS21, APEX1, RPS23, RPS24, ENO1, H…
DEa E4-up	CC	GO:0022625	cytosolic large ribosomal subunit	4.32183e-32	5.60022e-31	226	26	68	RPL18, RPL35A, RPL19, RPL14, RPL13, RPL27A, RPL26, RPL35, RPL27, RPLP2, RPL24, RPL37, RPL38, RPL29, RPL32, RPL23, RPL31, RPL6, RPL34, RPLP1, RPL3, RPL5, RPL37A, RPL10A, RPL12, UBA52
DEa E4-up	CC	GO:0016020	membrane	3.65265e-23	4.7331e-22	226	80	2200	XRCC5, RPL18, LDHA, RPL19, RPL14, RPL13, XRCC6, PRR11, NAA15, RPLP2, RPS3, HMOX1, SLC25A3, RPN1, PIK3AP1, RPL12, GNG5, RPS27A, GNL3, ABCE1, CLN3, RPL35A, BSG, KIF5B, PFKP, COX4I1, MOGS, RPS4X, EIF4G1, RPS18, PA2G4, SEC61B, RPS16, C1QBP, HUWE1, RPS15, RPS12, STMN1, RPL35, RPL27A, RPS15A, CD9, EIF3D, RPL32, MTCH2, RPL6, RPL31, EIF3E, PSMB2, EIF3K, RPL5, RPL10A, PABPC1, GAPDH, RPS23, RPS24, ENO1, SO…
DEa E4-up	CC	GO:0070062	extracellular exosome	4.25833e-22	5.51794e-21	226	89	2811	LDHA, ATP1B3, RPL14, SNRPD2, RPLP2, CCT2, CCT3, COX5A, PRDX1, RPS3, UQCR10, ST3GAL6, RPLP1, SLC25A3, ATP5L, RHOB, RPL12, GNG5, RPS27A, F11R, RPL35A, BSG, ANP32B, PFKP, COX4I1, MOGS, RPS4X, CTSV, RPS18, PA2G4, RPS16, HUWE1, GRN, RRM1, TXN, STMN1, CTSB, SNRPE, UBA52, NDUFB9, RPS15A, FTH1, RPS25, CD9, PSMB6, RPS29, MTCH2, UFM1, RPL31, EIF3E, RPL34, PSMB2, EIF3K, RPL3, RPL5, GSTO1, RPL10A, PABPC1, GA…
DEa E4-up	CC	GO:0005829	cytosol	3.22901e-20	4.18414e-19	226	94	3315	XRCC5, RPL18, LDHA, RPL19, RPL14, DPH5, RPL13, XRCC6, SNRPD2, RPLP2, CCT2, CCT3, PRDX1, RPS3, CASP9, HMOX1, RPLP1, RHOB, PIK3AP1, RPL12, RPS27A, EDARADD, RPL35A, G3BP2, PFKP, RPS4X, HMGA1, EIF4G1, RPS18, SEC61B, RPS16, C1QBP, HUWE1, RPS15, RRM1, EIF2S2, TXN, RPS12, STMN1, THEM4, KIF26A, SNRPE, UBA52, ATG10, SNX5, RPL27A, RPL35, RPS15A, RPL37, RPL38, FTH1, RPS25, EIF3D, PSMB6, RPS29, RPL32, RPL31,…
DEa E4-up	CC	GO:0022627	cytosolic small ribosomal subunit	4.25162e-20	5.50925e-19	226	17	48	RPSA, RPS9, RPS15A, RPS4X, RPS6, RPS8, RPS3, RPS25, RPS18, RPS16, RPS29, RPS15, RPS12, RPS21, RPS23, RPS27A, RPS24
DEa E4-up	CC	GO:0015935	small ribosomal subunit	4.1887e-19	5.42771e-18	226	14	27	RPSA, RPS9, RPS4X, RPS6, RPS3, RPS25, RPS18, RPS29, RPS16, RPS15, RPS21, RPS23, RPS27A, RPS24
DEa E4-up	MF	GO:0003723	RNA binding	1.04688e-18	1.39536e-17	226	38	547	RPL18, RPL19, RPL14, RPL13, RBM3, PABPC4, RPL27A, RPS15A, TIMM50, RPL37, RPL38, RPS3, RPS25, EIF3D, RPL31, RPL6, RPL34, RPL3, RPL5, RPL10A, PABPC1, MRPL4, RPL26, GRSF1, RPL24, ILF3, RPS4X, HNRNPA1, RPL29, EIF4G1, RPS18, RPS16, EIF4H, RPS15, EIF2S2, NOP56, MPHOSPH6, SNRPE
DEa E4-up	CC	GO:0005743	mitochondrial inner membrane	1.84303e-17	2.38819e-16	226	33	441	MRPL40, MRPS16, NDUFB6, AURKAIP1, NDUFB9, COX7C, NDUFAB1, TIMM50, UQCRFS1, COX5A, RPS3, DNAJC15, UQCR10, MTCH2, MRPL14, SLC25A3, COX6B1, ATP5L, MRPL37, HIGD1A, ATP5J, NDUFA4, MRPL4, ATP5J2, MRPS25, COX4I1, UQCRHL, SDHB, UQCRH, PHB2, ATP5A1, SLC25A39, THEM4
DEa E4-up	CC	GO:0005925	focal adhesion	4.44424e-17	5.75884e-16	226	31	391	RPL18, RPL19, RPLP2, RPL38, RPS3, CD9, RPS29, RPL31, RPL6, RPLP1, RPL3, RHOB, RPL5, RPL10A, PABPC1, RPL12, HSPA9, ACTB, BSG, RPL27, RPS9, RPS4X, HMGA1, RPS8, CORO1C, RPS18, RPS16, RPL23, PPIA, RPS15, RPL37A
DEa E4-up	CC	GO:0005739	mitochondrion	4.04068e-16	5.77316e-15	226	53	1331	MRPL40, AURKAIP1, TIMM50, UQCRFS1, SLIRP, PRDX1, CASP9, MPV17L, SLC25A3, MRPL37, ATP5L, GNG5, ATP5J, ABCE1, RPL35A, CLN3, MRPL4, BSG, PCBD2, COX20, COX4I1, C1QBP, UQCRH, TXN, CTSB, THEM4, MTFMT, APOOL, MRPS16, NDUFB6, NDUFB9, COX7C, RPS15A, FTH1, TOMM7, MTCH2, TOMM6, MRPL14, RPL34, COX6B1, APEX1, HSPA9, NDUFA4, PSAP, LRRC75A-AS1, MRPS25, GRSF1, ILF3, SDHB, ATP6V1E1, PHB2, ATP5A1, DUT
DEa E4-up	CC	GO:0005730	nucleolus	7.80708e-13	1.01165e-11	226	38	857	MRPL40, XRCC5, RPL18, RPL19, RBM3, XRCC6, RPL35, KNOP1, RPS3, DDX27, RPS25, HMOX1, RPL34, RPL3, SLC25A3, RPL5, RPL10A, RPL12, APEX1, RPS23, RPS27A, GNL3, HSPA9, EEF1A1, ZNF593, ANP32B, NF2, RPS9, HN1, ILF3, RPS6, CTSV, PA2G4, C1QBP, RPL23, CTSB, NOP56, MPHOSPH6
DEa E4-up	CC	GO:0030529	intracellular ribonucleoprotein complex	2.76011e-11	3.57654e-10	226	16	136	ACTB, PABPC4, G3BP2, RPS9, RPL27, ILF3, RPS6, SLIRP, RPS4X, HNRNPA1, RPS8, RPS3, PA2G4, RPL5, PABPC1, GAPDH
DEa E4-up	BP	GO:0098609	cell-cell adhesion	5.94416e-11	9.2681e-10	226	21	271	F11R, BSG, LDHA, RPL14, KIF5B, VAPA, MYO1B, SNX5, PFKP, RPL24, PRDX1, RPL29, EIF4G1, PSMB6, RPL6, EIF3E, RPL34, EIF4H, CCT8, NOP56, ENO1
DEa E4-up	MF	GO:0098641	cadherin binding involved in cell-cell adhesion	1.25491e-10	1.67264e-09	226	21	290	F11R, BSG, LDHA, RPL14, KIF5B, VAPA, MYO1B, SNX5, PFKP, RPL24, PRDX1, RPL29, EIF4G1, PSMB6, RPL6, EIF3E, RPL34, EIF4H, CCT8, NOP56, ENO1
DEa E4-up	CC	GO:0005913	cell-cell adherens junction	5.13688e-10	6.65637e-09	226	21	323	F11R, BSG, LDHA, RPL14, KIF5B, VAPA, MYO1B, SNX5, PFKP, RPL24, PRDX1, RPL29, EIF4G1, PSMB6, RPL6, EIF3E, RPL34, EIF4H, CCT8, NOP56, ENO1
DEa E4-up	MF	GO:0005515	protein binding	5.48285e-09	7.30796e-08	226	140	8785	MRPL40, XRCC5, LDHA, RPL19, MAU2, RPL14, AURKAIP1, VAPA, PRR13, RPL13, RBM3, XRCC6, NAA15, NDUFAB1, SNRPD2, RPLP2, CCT2, CCT3, COX5A, DDX27, RPLP1, RPN1, RPL12, GNG5, RPS27A, GNL3, EDARADD, F11R, RPL35A, BSG, ZNF593, KIF5B, PCBD2, RPS18, PA2G4, SEC61B, RPS16, HUWE1, RPS15, EIF2S2, STMN1, SNRPE, UBA52, HMGB1, MRPS16, SNX5, PABPC4, MYBL2, FTH1, RPS25, EIF3D, TOMM7, EIF3E, PSMB2, RPL3, EIF3K, RPL5, …
DEa E4-up	BP	GO:0002181	cytoplasmic translation	1.06686e-08	1.66344e-07	226	8	25	RPL35A, RPL6, RPL31, EIF4H, RPLP1, RPL26, RPLP2, RPL29
DEa E4-up	BP	GO:1902600	hydrogen ion transmembrane transport	3.43677e-08	5.35859e-07	226	10	61	NDUFA4, UQCR10, COX7A2, UQCRH, COX7C, COX6B1, COX4I1, UQCRFS1, COX5A, UQCRHL
DEa E4-up	CC	GO:0031012	extracellular matrix	1.94309e-07	2.51785e-06	226	17	296	RPL35A, PFKP, RPS15A, RPL27, CCT2, RPS4X, PRDX1, RPS3, RPS25, RPS18, RPS16, RPL23, RPN1, RPL12, ATP5A1, GAPDH, HSPA9
DEa E4-up	CC	GO:0043209	myelin sheath	7.34412e-06	9.51608e-05	226	11	152	ACTB, TCP1, SLC25A3, CCT2, ATP5A1, CCT3, UQCRFS1, COX5A, PRDX1, RPS27A, HSPA9
DEa E4-up	MF	GO:0004129	cytochrome-c oxidase activity	2.04339e-05	0.000272325	226	6	30	NDUFA4, COX7A2, COX7C, COX6B1, COX4I1, COX5A
DEa E4-up	CC	GO:0005852	eukaryotic translation initiation factor 3 complex	3.05447e-05	0.000395726	226	5	17	ABCE1, EIF3D, EIF3E, EIF3K, EIF3M
DEa E4-up	MF	GO:0070180	large ribosomal subunit rRNA binding	4.90229e-05	0.000653218	226	4	7	RPL19, RPL23, RPLP1, RPLP2
DEa E4-up	BP	GO:0006446	regulation of translational initiation	5.78377e-05	0.000901421	226	6	36	EIF4G1, EIF3D, EIF4H, EIF3E, EIF3K, EIF3M
DEa E4-up	MF	GO:0003743	translation initiation factor activity	6.61067e-05	0.000880762	226	7	61	EIF4G1, EIF3D, EIF4H, EIF3E, EIF2S2, EIF3K, EIF3M
DEa E4-up	CC	GO:0005753	mitochondrial proton-transporting ATP synthase complex	7.41998e-05	0.000961054	226	5	21	ATP5J2, ATP5L, ATP5A1, ATP5G3, ATP5J
DEa E4-up	BP	GO:0006123	mitochondrial electron transport, cytochrome c to oxygen	7.53326e-05	0.00117394	226	5	20	NDUFA4, COX7C, COX6B1, COX4I1, COX5A
DEa E4-up	BP	GO:1904871	positive regulation of protein localization to Cajal body	8.39978e-05	0.00130889	226	4	8	TCP1, CCT8, CCT2, CCT3
DEa E4-up	BP	GO:0075713	establishment of integrated proviral latency	8.39978e-05	0.00130889	226	4	8	XRCC5, PPIA, XRCC6, HMGA1
DEa E4-up	BP	GO:0000027	ribosomal large subunit assembly	9.22112e-05	0.00143678	226	5	21	RPL6, RPL3, RPL5, RPL24, RPL12
DEa E4-up	BP	GO:0042776	mitochondrial ATP synthesis coupled proton transport	9.22112e-05	0.00143678	226	5	21	ATP5J2, ATP5L, ATP5A1, ATP5G3, ATP5J
DEa E4-up	CC	GO:0002199	zona pellucida receptor complex	0.000105731	0.00136919	226	4	9	TCP1, CCT8, CCT2, CCT3
DEa E4-up	CC	GO:0005832	chaperonin-containing T-complex	0.000105731	0.00136919	226	4	9	TCP1, CCT8, CCT2, CCT3
DEa E4-up	BP	GO:0001731	formation of translation preinitiation complex	0.000133959	0.00208664	226	5	23	EIF3D, EIF4H, EIF3E, EIF3K, EIF3M
DEa E4-up	CC	GO:0036464	cytoplasmic ribonucleoprotein granule	0.000151506	0.00196143	226	5	25	ACTB, RPL6, PABPC1, RPS4X, RPS6
DEa E4-up	MF	GO:0008121	ubiquinol-cytochrome-c reductase activity	0.00016389	0.00218225	226	4	10	UQCR10, UQCRH, UQCRFS1, UQCRHL
DEa E4-up	CC	GO:0005634	nucleus	0.000166944	0.0021611	226	85	5415	MRPL40, XRCC5, RPL18, LDHA, MAU2, AURKAIP1, PRR13, RPL13, RBM3, XRCC6, PRR11, NAA15, MRFAP1, DEK, SLIRP, PRDX1, RPS3, CASP9, HMOX1, SLC25A3, RHOB, RBPJL, RPS27A, GNL3, CLN3, METTL8, ZNF593, ANP32B, PCBD2, PFKP, COX4I1, HN1, MYCL, HMGA1, EIF4G1, RPS18, PA2G4, POGK, C1QBP, HUWE1, NCOA4, RPS15, EIF2S2, TXN, SNRPE, UBA52, HMGB1, PABPC4, FTH1, RPS25, PSMB6, MTCH2, UFM1, RPL6, EIF3E, PSMB2, EIF3K, RPL3…
DEa E4-up	CC	GO:0005654	nucleoplasm	0.00024826	0.00321218	226	51	2784	XRCC5, HMGB1, NDUFB6, MAU2, AURKAIP1, RBM3, XRCC6, RPS15A, SNRPD2, TIMM50, DEK, MYBL2, RPS3, RPS25, PSMB6, RPS29, EIF3E, PSMB2, RPL3, RPS21, APEX1, RPS27A, RPS23, RPS24, GNL3, ACTB, RPSA, OLR1, RPS9, ILF3, RPS4X, RPS6, HMGA1, HNRNPA1, RPS8, SDHB, RPS18, PA2G4, RPS16, HUWE1, RPS15, RRM1, CCT8, TXN, RPS12, POMP, NOP56, MPHOSPH6, SNRPE, UBA52, DUT
DEa E4-up	BP	GO:0016236	macroautophagy	0.000259851	0.0040439	226	7	76	CLN3, ATG10, TOMM7, TOMM6, ATG3, UBA52, RPS27A
DEa E4-up	CC	GO:0000276	mitochondrial proton-transporting ATP synthase complex, coupling factor F(o)	0.000270222	0.00349589	226	4	12	ATP5J2, ATP5L, ATP5G3, ATP5J
DEa E4-up	BP	GO:0097421	liver regeneration	0.000340167	0.00529073	226	5	29	RPL19, RPS16, RPL32, HMOX1, RPS24
DEa E4-up	BP	GO:0006754	ATP biosynthetic process	0.000340167	0.00529073	226	5	29	ATP5J2, ATP5L, ATP5A1, ATP5G3, ATP5J
DEa E4-up	CC	GO:0005751	mitochondrial respiratory chain complex IV	0.000348439	0.00450568	226	4	13	NDUFA4, COX7C, COX4I1, COX5A
DEa E4-up	CC	GO:0005750	mitochondrial respiratory chain complex III	0.000348439	0.00450568	226	4	13	UQCR10, UQCRH, UQCRFS1, UQCRHL
DEa E4-up	CC	GO:0043564	Ku70:Ku80 complex	0.000360504	0.00466135	226	3	3	XRCC5, XRCC6, C9ORF142
DEa E4-up	CC	GO:0015934	large ribosomal subunit	0.000439872	0.0056849	226	4	14	RBM3, RPL27A, RPL26, RPL10A
DEa E4-up	BP	GO:0070125	mitochondrial translational elongation	0.000476693	0.00740677	226	7	85	MRPL40, MRPS16, MRPL4, AURKAIP1, MRPL14, MRPS25, MRPL37
DEa E4-up	BP	GO:0032212	positive regulation of telomere maintenance via telomerase	0.000501145	0.00778532	226	5	32	TCP1, CCT8, CCT2, CCT3, HNRNPA1
DEa E4-up	BP	GO:0070126	mitochondrial translational termination	0.000507539	0.00788429	226	7	86	MRPL40, MRPS16, MRPL4, AURKAIP1, MRPL14, MRPS25, MRPL37
DEa E4-up	CC	GO:0016282	eukaryotic 43S preinitiation complex	0.000545384	0.00704409	226	4	15	EIF3D, EIF3E, EIF3K, EIF3M
DEa E4-up	CC	GO:0033290	eukaryotic 48S preinitiation complex	0.000545384	0.00704409	226	4	15	EIF3D, EIF3E, EIF3K, EIF3M
DEa E4-up	BP	GO:0009060	aerobic respiration	0.000565101	0.0087748	226	5	33	SDHB, UQCR10, UQCRH, COX20, UQCRHL
DEa E4-up	BP	GO:1904874	positive regulation of telomerase RNA localization to Cajal body	0.000642511	0.00997117	226	4	15	TCP1, CCT8, CCT2, CCT3
DEa E4-up	BP	GO:0006122	mitochondrial electron transport, ubiquinol to cytochrome c	0.000642511	0.00997117	226	4	15	UQCR10, UQCRH, UQCRFS1, UQCRHL
DEa E4-up	CC	GO:0044297	cell body	0.000649703	0.00838622	226	6	63	TCP1, NF2, CCT8, CCT2, CCT3, RPS6
DEa E4-up	BP	GO:0042274	ribosomal small subunit biogenesis	0.000784009	0.0121545	226	4	16	RPS16, RPS15, RPS6, RPS24
DEa E4-up	CC	GO:0005844	polysome	0.000790444	0.0101943	226	5	38	EIF4G1, EIF4H, RPS4X, RPS6, RPS3
DEa E4-up	MF	GO:0019843	rRNA binding	0.00107617	0.0142492	226	5	40	RPS18, RPS9, RPL37, RPL12, RPS4X
DEa E4-up	BP	GO:0050821	protein stabilization	0.00108963	0.0168551	226	8	136	TCP1, ATP1B3, PHB2, CCT8, NAA15, CCT2, CCT3, GAPDH
DEa E4-up	CC	GO:0005737	cytoplasm	0.00116772	0.0150261	226	79	5222	RPL18, LDHA, RPL19, RPL14, RBM3, XRCC6, PRR11, NAA15, CCT2, CCT3, PRDX1, RPS3, MPV17L, RPLP1, RPS27A, ABCE1, CLN3, METTL8, ANP32B, KIF5B, G3BP2, PFKP, EIF4G1, PA2G4, C1QBP, HUWE1, RPS15, RRM1, TXN, EIF2S2, STMN1, MRPS16, PABPC4, RPL35, RPS15A, FTH1, RPS25, PSMB6, RPS29, UFM1, RPL34, EIF3E, PSMB2, EIF3K, RPL3, RPL5, GSTO1, PABPC1, RPL10A, RPS21, APEX1, GAPDH, RPS23, RPS24, HSPA9, ENO1, ACTB, EEF1A…
DEa E4-up	MF	GO:0051575	5'-deoxyribose-5-phosphate lyase activity	0.00125823	0.0166411	226	3	5	XRCC5, XRCC6, HMGA1
DEa E4-up	BP	GO:0043488	regulation of mRNA stability	0.00131108	0.0202479	226	7	103	EIF4G1, PSMB6, PSMB2, PABPC1, APEX1, UBA52, RPS27A
DEa E4-up	MF	GO:0051082	unfolded protein binding	0.00161126	0.0212641	226	7	110	CLN3, TCP1, PPIA, CCT8, CCT2, CCT3, HSPA9
DEa E4-up	BP	GO:0015986	ATP synthesis coupled proton transport	0.00204777	0.031456	226	4	22	ATP5L, ATP5A1, ATP5G3, ATP5J
DEa E4-up	BP	GO:0042273	ribosomal large subunit biogenesis	0.00298077	0.0454788	226	4	25	RPL35A, RPL14, RPL26, RPL5
DEa E4-up	CC	GO:0070419	nonhomologous end joining complex	0.0032443	0.0412338	226	3	8	XRCC5, XRCC6, C9ORF142
DEa E4-up	MF	GO:0003691	double-stranded telomeric DNA binding	0.00344459	0.0449499	226	3	8	XRCC5, XRCC6, APEX1
DEg E3-up	CC	GO:0005634	nucleus	9.37201e-05	0.00120003	232	81	5415	ARID4A, HINT1, SNIP1, PTTG2, PTTG1, SENP5, PNP, BUD31, AFMID, KIF2C, RRN3, PARL, RMND5A, ZNF736, HIST1H2BJ, DBR1, STAG3, ZNF394, CCNA1, RNF34, MYC, GOLGA3, BCL10, RBBP5, ZNF280B, MBD3L3, MBD3L2, MBD3L5, TFPT, LEUTX, TLE6, FOXN2, DCDC2, TOPORS, DDIT3, NABP1, GLUL, ZFAND2A, HIPK3, NOL11, HSPB1, TFAP2C, LCOR, GADD45B, COMMD6, MVP, HIST1H2AC, SLC7A6OS, TIPARP, TCL1A, MAP3K7CL, ZMYND8, ZSCAN5B, PADI6,…
DEg E3-up	CC	GO:0000786	nucleosome	0.000415199	0.0053063	232	7	94	HIST1H2AC, HIST1H2BC, HIST1H2BJ, HIST1H3A, HIST1H2AM, H1FOO, HIST1H4H
DEg E3-up	BP	GO:0051276	chromosome organization	0.00106792	0.0167611	232	4	19	PTTG3P, PTTG2, PTTG1, MYC
DEg E3-up	MF	GO:0032190	acrosin binding	0.00118146	0.0159903	232	3	5	ZP2, ZP3, ZP4
DEg E3-up	MF	GO:0008327	methyl-CpG binding	0.00151246	0.0204275	232	4	21	MBD3L3, MBD3L2, MBD3L5, DNMT1
DEg E3-up	BP	GO:0045143	homologous chromosome segregation	0.00170301	0.0266039	232	3	6	PTTG3P, PTTG2, PTTG1
DEg E3-up	CC	GO:0005654	nucleoplasm	0.00188955	0.0239396	232	45	2784	CLSPN, ARID4A, ZMAT5, USP2, SNIP1, ANAPC11, SENP5, SHQ1, PNN, FBXW7, RRN3, HEXIM1, HIST1H2BJ, PPP1R12A, RNF168, ZNF394, RNF34, CCNA1, MYC, ETV5, GOLGA3, GEMIN5, HIST1H4H, CWC25, RBBP5, HIST1H2BC, TFPT, POLR3K, EIF1AD, RACGAP1, DDIT3, WEE2, MED31, MSL2, MPG, NABP1, DCP2, PHF13, CDKN2AIP, HIST1H3A, KPNA7, DNMT1, NOL11, IRF4, TFAP2C
DEg E4-up	CC	GO:0005743	mitochondrial inner membrane	4.00281e-35	5.29847e-34	268	54	441	OXA1L, MRPS33, MRPS31, NDUFS6, NDUFS5, UQCR11, ATAD3B, ATP5EP2, TIMM9, MRPL36, MRPL38, ATP5O, ATP5I, ATP5H, MRPL33, MRPL34, DNAJC19, MRPL52, MRPL1, MRPL51, MRPL3, NDUFC2, MRPL9, MRPS5, NDUFA12, COQ4, LETM1, TOMM22, MRPL47, UQCRB, TUFM, NDUFB3, MRPS17, MRPS15, SAMM50, CHCHD1, TIMM13, NDUFB1, MRPL11, MRS2, MRPL15, MRPL17, MRPL54, ABCB8, NDUFA8, NDUFA7, ATP5F1, VDAC2, STAT3, MRPL21, MRPL28, MRPL27, …
DEg E4-up	BP	GO:0070125	mitochondrial translational elongation	1.08046e-23	1.71978e-22	268	24	85	TUFM, MRPL1, MRPS17, MRPL52, MRPL51, MRPL3, MRPS33, MRPS15, CHCHD1, MRPS5, MRPL9, MRPS31, MRPL11, MRPL21, MRPL15, MRPL28, MRPL27, MRPL17, MRPL54, MRPL36, MRPL38, MRPL47, MRPL33, MRPL34
DEg E4-up	BP	GO:0070126	mitochondrial translational termination	4.07205e-22	6.48149e-21	268	23	86	MRPL1, MRPS17, MRPL52, MRPL51, MRPL3, MRPS33, MRPS15, CHCHD1, MRPS5, MRPL9, MRPS31, MRPL11, MRPL21, MRPL15, MRPL28, MRPL27, MRPL17, MRPL54, MRPL36, MRPL38, MRPL47, MRPL33, MRPL34
DEg E4-up	CC	GO:0005739	mitochondrion	3.53311e-21	4.67673e-20	268	67	1331	LDHB, OXA1L, MRPS33, PRDX4, GJA1, MRPS31, BAK1, NDUFS5, ATP5EP2, FXN, GPX4, TIMM9, ATP5O, PDHA1, ATP5I, ATP5H, MRPL34, DNAJC19, MRPL1, NUDT1, SSBP1, RPUSD3, MRPS5, MRPL9, MRPS2, COQ4, LETM1, TOMM22, TXNRD1, MRPL47, MDH1, BCAT1, TUFM, MRPS15, HAX1, SAMM50, CHCHD1, PNPT1, CHCHD4, TIMM13, VARS, KARS, NDUFB1, CCDC58, MRS2, MRPL15, ATIC, MPDU1, LINC00493, PTS, SLC35F6, AP2M1, GABARAPL1, ABCB8, NDUFA8,…
DEg E4-up	CC	GO:0005762	mitochondrial large ribosomal subunit	4.20085e-17	5.56061e-16	268	16	48	MRPL52, MRPL51, MRPL3, MRPL9, MRPL11, MRPL21, MRPL15, MRPL28, MRPL27, MRPL17, MRPL54, MRPL36, MRPL47, MRPL38, MRPL33, MRPL34
DEg E4-up	MF	GO:0003735	structural constituent of ribosome	4.70454e-16	6.21725e-15	268	26	222	MRPS17, MRPS33, MRPS15, MRPS31, MRPL11, MRPL15, MRPL17, MRPL36, RPL11, RPL4, MRPL33, MRPL34, RPL36AL, MRPL1, MRPL52, MRPL51, MRPL3, NDUFA7, MRPL9, MRPS5, MRPS2, MRPL21, MRPL28, MRPL27, RPL22, MRPL47
DEg E4-up	BP	GO:0006412	translation	6.04013e-11	9.6141e-10	268	22	253	MRPL1, MRPS17, MRPL52, MRPL51, MRPL3, MRPS33, MRPS15, MRPS5, MRPL9, MRPS2, MRPL11, MRPL21, MRPL15, MRPL28, MRPL27, RPL22, MRPL17, MRPL36, RPL11, RPL4, MRPL34, RPL36AL
DEg E4-up	BP	GO:0032981	mitochondrial respiratory chain complex I assembly	9.90646e-10	1.57681e-08	268	12	63	NDUFB3, NDUFS6, NDUFS5, OXA1L, NDUFA8, NDUFA9, NDUFA7, NDUFV2, NDUFC2, NDUFA12, TIMM21, NDUFB1
DEg E4-up	CC	GO:0070062	extracellular exosome	1.6354e-09	2.16476e-08	268	76	2811	SCPEP1, LDHB, MARCKSL1, LSM6, PRDX4, GJA1, SYNGR2, GPX4, RPL11, ATP5O, CDK5RAP2, ATP5H, RAP2B, NUDT1, SSBP1, ERP29, CCT6A, ARPC1A, PSMA1, CTSL, KRT18, SERPINB6, RAB18, NME1, VAMP8, PSMA4, SERBP1, ITGB1BP1, CTSC, TXNRD1, RUVBL1, MDH1, ALPL, NDUFB3, TUFM, MYL6, SAMM50, SNX2, APOC1, NEDD8, ARPC5, NDUFB1, PSMB5, GLIPR2, GALK1, TEX264, TUBB, ACE, ARPC3, CSE1L, ATIC, KRT8, MPDU1, DAD1, BRK1, SNAP23, RP…
DEg E4-up	CC	GO:0005840	ribosome	7.67678e-09	1.01617e-07	268	16	166	MRPS17, MRPL3, MRPS33, MRPS15, MRPL9, MRPS2, MRPL11, MRPL21, RPL22, MRPL27, MRPL17, MRPL54, RPL11, MRPL38, RPL4, MRPL34
DEg E4-up	MF	GO:0044822	poly(A) RNA binding	9.06303e-09	1.26821e-07	268	42	1129	TUFM, MRPS15, LSM8, CHCHD1, LSM6, PNPT1, IGF2BP1, PRKDC, MRPS31, MRPL11, MRPL15, POU5F1, CCDC124, MRPL54, LSM4, MAGOHB, RPL11, ZNF106, RBM47, LSM3, RPL4, NSUN5, MRPL1, YARS, MRPL3, SSBP1, RPUSD3, MRPL9, MRPS5, CCT6A, HNRNPH3, MRPL21, KRT18, CCT4, MRPL28, RPL22, NME1, MRPL27, SERBP1, IPO5, SNRPA, FARSA
DEg E4-up	MF	GO:0008137	NADH dehydrogenase (ubiquinone) activity	1.57636e-08	2.20583e-07	268	10	48	NDUFB3, NDUFS6, NDUFS5, NDUFA8, NDUFA9, NDUFA7, NDUFV2, NDUFC2, NDUFA12, NDUFB1
DEg E4-up	CC	GO:0005747	mitochondrial respiratory chain complex I	1.65023e-08	2.18438e-07	268	10	49	NDUFB3, NDUFS6, NDUFS5, NDUFA8, NDUFA9, NDUFA7, NDUFV2, NDUFC2, NDUFA12, NDUFB1
DEg E4-up	BP	GO:0006120	mitochondrial electron transport, NADH to ubiquinone	2.14997e-08	3.42211e-07	268	10	49	NDUFB3, NDUFS6, NDUFS5, NDUFA8, NDUFA9, NDUFA7, NDUFV2, NDUFC2, NDUFA12, NDUFB1
DEg E4-up	CC	GO:0005829	cytosol	3.89001e-08	5.14916e-07	268	81	3315	SCPEP1, LDHB, LSM6, AP2S1, PRDX4, TRAPPC2L, GJA1, RANGAP1, BAK1, EIF4EBP1, FXN, POU5F1, GPX4, LSM5, MKKS, LSM4, RPL11, LSM3, ZNF106, CDK5RAP2, RAP2B, YARS, EXOSC8, NUDT1, EXOSC5, VTI1B, CCT6A, ARPC1A, PSMA1, MTMR14, UMPS, SERPINB6, RAB18, NME1, VAMP8, PSMA4, ITGB1BP1, TXNRD1, FARSA, MDH1, PPP5C, BCAT1, MYL6, ANAPC16, COPZ1, SNX2, UPP1, IGF2BP1, PRKDC, NEDD8, ARPC5, LIN28A, VARS, KARS, PSMB5, GALK…
DEg E4-up	CC	GO:0005761	mitochondrial ribosome	1.67181e-06	2.21293e-05	268	7	28	MRPL11, MRPL51, MRPL28, CHCHD1, NDUFA7, MRPL9, MRPL34
DEg E4-up	BP	GO:0032543	mitochondrial translation	9.42796e-06	0.000150055	268	7	36	MRPS17, MRPL51, MRPS15, CHCHD1, NDUFA7, MRPL47, MRPS2
DEg E4-up	CC	GO:0005763	mitochondrial small ribosomal subunit	1.83336e-05	0.000242652	268	6	25	MRPS17, MRPS15, MRPS33, MRPS5, MRPS31, MRPS2
DEg E4-up	BP	GO:0043928	exonucleolytic nuclear-transcribed mRNA catabolic process involved in deadenylation-dependent decay	4.55011e-05	0.000723997	268	6	29	EXOSC8, LSM6, EXOSC5, LSM5, LSM4, LSM3
DEg E4-up	MF	GO:0003723	RNA binding	7.10766e-05	0.000994131	268	21	547	MRPL1, GTF3A, MRPL3, LSM8, RPUSD3, LSM6, PNPT1, EXOSC5, IGF2BP1, LIN28A, PSMA1, HNRNPH3, MRPL21, SMARCE1, RPL22, LSM5, SNRPA, RPL11, LSM3, RPL4, PPP5C
DEg E4-up	MF	GO:0046933	proton-transporting ATP synthase activity, rotational mechanism	7.18793e-05	0.00100535	268	5	17	ATP5E, ATP5EP2, ATP5F1, ATP5O, ATP5H
DEg E4-up	CC	GO:0005688	U6 snRNP	8.17058e-05	0.00108099	268	4	7	LSM6, LSM5, LSM4, LSM3
DEg E4-up	CC	GO:0005753	mitochondrial proton-transporting ATP synthase complex	0.000161852	0.0021403	268	5	21	ATP5E, ATP5F1, ATP5O, ATP5I, ATP5H
DEg E4-up	BP	GO:0042776	mitochondrial ATP synthesis coupled proton transport	0.000182553	0.00290175	268	5	21	ATP5E, ATP5F1, ATP5O, ATP5I, ATP5H
DEg E4-up	CC	GO:0005758	mitochondrial intermembrane space	0.000489901	0.00646536	268	7	74	NDUFS5, NDUFA8, HAX1, COA7, PNPT1, TIMM9, CHCHD4
DEg E4-up	BP	GO:0051603	proteolysis involved in cellular protein catabolic process	0.000529082	0.00838827	268	6	48	SCPEP1, PSMB5, CTSL, PSMA1, PSMA4, CTSC
DEg E4-up	BP	GO:0006754	ATP biosynthetic process	0.000663822	0.0105139	268	5	29	ATP5E, ATP5F1, ATP5O, ATP5I, ATP5H
DEg E4-up	MF	GO:0005515	protein binding	0.000781333	0.010878	268	146	8785	LDHB, OXA1L, LSM8, LSM6, TRAPPC2L, RANGAP1, MRPS31, BAK1, DPY30, EIF4EBP1, TIMM9, LSM5, LSM4, LSM3, RPL11, JAGN1, RPN2, RPL36AL, YARS, MRPL51, NUDT1, RPUSD3, VTI1B, YIF1A, PSMA1, LETM1, BTF3L4, KRT18, RAB18, HNF4A, SMARCE1, NME1, VAMP8, SERBP1, PSMA4, SNRPA, PPP5C, MDH1, MYL6, HAX1, RAD23A, CHCHD1, PNPT1, SNX2, IGF2BP1, ZNF232, NEDD8, ARPC5, CHCHD4, LIN28A, KARS, PSMB5, TUBB, CSE1L, ARPC3, TEAD4,…
DEg E4-up	CC	GO:0016020	membrane	0.000911668	0.0120006	268	48	2200	ALPL, TUFM, MYL6, LDHB, PNPT1, SLC37A4, SNX2, PRKDC, SFT2D1, PRIM1, GALK1, ACE, CSE1L, ARPC3, SLC23A2, ATIC, MPDU1, DAD1, RPL11, ZNF106, RPL4, RPN2, RAP2B, ABCB8, AIMP1, SCD, ERP29, ATP5F1, SRPRB, OCIAD1, LPCAT3, ANXA3, GDPD1, NDUFA12, VAMP8, NME1, ITGB1BP1, SERBP1, IPO5, TOMM22, CTSC, GOSR1, FARSA, RUVBL1, STEAP1, NCLN, PYGB, SLC27A4
DEg E4-up	BP	GO:1904874	positive regulation of telomerase RNA localization to Cajal body	0.00107394	0.0169576	268	4	15	CCT7, CCT4, RUVBL1, CCT6A
DEg E4-up	CC	GO:0043209	myelin sheath	0.00108727	0.0142968	268	9	152	TUFM, LDHB, NDUFV2, ATP5F1, DLAT, PDHA1, VDAC2, TUBB4A, MDH1
DEg E4-up	BP	GO:0006626	protein targeting to mitochondrion	0.00122747	0.0193598	268	5	34	MTX1, TIMM9, TOMM22, TIMM13, DNAJC19
DEg E4-up	MF	GO:0004812	aminoacyl-tRNA ligase activity	0.0015111	0.0209388	268	4	17	YARS, FARSA, VARS, KARS
DEg E4-up	BP	GO:0009116	nucleoside metabolic process	0.00219499	0.0343715	268	4	19	UMPS, ATIC, UPP1, APRT
DEg E4-up	BP	GO:0006418	tRNA aminoacylation for protein translation	0.00226623	0.0354682	268	5	40	YARS, AIMP1, FARSA, VARS, KARS
DEg E4-up	CC	GO:0070469	respiratory chain	0.00233722	0.0304989	268	4	20	NDUFS6, UQCR11, NDUFA8, NDUFC2
DEg E4-up	BP	GO:0010629	negative regulation of gene expression	0.00310272	0.0482595	268	8	137	BAK1, ACE, POU5F1, NME1, ERP29, CNPY2, GJA1, MKKS
DEg E4-up	CC	GO:0046540	U4/U6 x U5 tri-snRNP complex	0.00352426	0.0456574	268	4	23	LSM8, LSM6, LSM5, LSM3
